# *In vitro* and *in vivo* development of the human intestinal niche at single cell resolution

**DOI:** 10.1101/2020.01.31.928788

**Authors:** Michael Czerwinski, Emily M. Holloway, Yu-Hwai Tsai, Angeline Wu, Qianhui Yu, Josh Wu, Katherine D. Walton, Caden Sweet, Charlie Childs, Ian Glass, Barbara Treutlein, J. Gray Camp, Jason R. Spence

## Abstract

The human intestinal stem cell (ISC) niche supports ISC self-renewal and epithelial function, yet little is known about the development of the human ISC niche. We used single-cell mRNA sequencing (scRNA-seq) to interrogate the human intestine across 7-21 weeks of gestation. Using these data coupled with marker validation *in situ*, molecular identities and spatial locations were assigned to several cell populations that comprise the epithelial niche, and the cellular origins of many niche factors were determined. The major source of WNT and RSPONDIN ligands were ACTA2+ cells of the muscularis mucosa*. EGF* was predominantly expressed in the villus epithelium and the EGF-family member *NEUREGULIN1* (*NRG1*) was expressed by subepithelial mesenchymal cells. Functional data from enteroid cultures showed that NRG1 improved cellular diversity, enhanced the stem cell gene signature, and increased enteroid forming efficiency, whereas EGF supported a secretory gene expression profile and stimulated rapid proliferation. This work highlights unappreciated complexities of intestinal EGF/ERBB signaling and identifies NRG1 as a stem cell niche factor.
