## Supplemental File - Cell Scoring Gene Lists for "*In vitro* and *in vivo* development of the human intestinal niche at single cell resolution"

### Sheet: Fig 4 scoring genes
Enteroendocrine	Enterocyte	Secretory	Stem	MCell
GFRA3	MEP1B	ZG16	LGR5	TNFAIP2
CHGB	ANPEP	TFF3	GKN3P	CCL9
TP53I11	APOA1	AGR2	ASCL2	GP2
NEUROD1	IGSF9	SCIN	OLFM4	SCG5
VWA5B2	IL18	PDIA5	RGMB
CCK	ACE2	TPSG1	IGFBP4
RFX6	CREB3L3	CHST4	JUN
PRNP	KRT20	BCAS1	PDGFA
PCSK1	SLC9A3	BACE2	SOAT1
SYT13	DPEP1	GALNT12	TNFRSF19
RPH3AL	SLC25A45	REP15	CYP2E1
FABP5	RBP2	S100A6	FSTL1
PAM	MS4A18	CAPN9	IFITM1
SCGN	REG1B	SPDEF	PRELP
APLP1	CLEC2D	ATOH1	SCN2B
FEV	SLC51B	GUCA2A	HLA-DQB1
SCG5	CYP2D6	PLA2G10	SLC1A2
CELF3	BCO2	MLPH	CD74
RESP18	SLC3A1	SCNN1A	SP5
NEUROG3	CYP3A4	ERN2	NOXA1
MAGED1	SLC16A5	TTC39A	RGCC
SCG3	MAOB	LIPH	SORBS2
PAX4	SI	C1GALT1C1	SECTM1
OLFM1	ACAD11	KCNK6	CDO1
CPLX2	EDN2	CREB3L4	SLC14A1
ISL1	SULT2B1	SLC12A8	CLCA2
GPX3	SLC7A7	PTPRR	TIFA
ANXA6	DGAT2	KLK1	PLS3
GNG4	ENPEP	TNFAIP8	HMGCS2
MREG	FMO5	LRRC26	ARID5B
MAP1B	FAM3B	C1GALT1	AGR3
BEX1	SLC26A6	GALNT7	SLC12A2
BAIAP3	MPP1	FAM174B	RASSF5
DISP2	APOA4	SGSM3	AC004687.2
	SLC5A11	GALNT3	NRN1
LRP11	C11orf86	SPATS2L	LAMB3
RIMBP2	ECI2	CCL15	CD44
SNAP25	CYP4F2	SYTL2	AXIN2
KLHDC8B	ACE	CA8	SLC27A2
FOXA2	HSD17B6	UAP1	AFAP1L1
GCK	RDH16	ASPH	CCDC3
PCSK1N	ALPG	SLC50A1	LRIG1
GDAP1L1	GPD1	SMIM14	NOXO1
MAP3K15	PTPRH	CREB3L1	CDK6
KCNH6	PAPSS2	HGFAC	TGIF1
PRODH2	GGT1	STARD3NL	TNS3
LHFPL2	ALDH1A1	TSPAN13	NR2E3
FAM183A	NAALADL1	GSN	EFNA4
NKX2-2	HSD17B2	CAPN8	RNF32
PAX6	EXOC3L4	GCNT3	PRSS23
ADPRM	HPGD	TXNDC5	SMOC2
MYT1	GNPDA1	ATP2C2	MECOM
KCNK16	MS4A10	HPD	ESRRG
TAC1	UGT2A3	BHLHE40	AC004691.2
SCARB1	UPP1	TFCP2L1	ZNRF3
ACADSB	LRRC19	QSOX1	GRB7
VIM	FMO4	ST3GAL6	PHGDH
XPNPEP2	HKDC1	RAP1GAP	AQP4
AC034228.4	NR1H3	KCTD14	LCP1
PARP6	AGMO	KDELR3	CA12
PLXNB1	SLC6A20	GALNT10	ZBTB38
CNOT6L	SOAT2	DNAJC10	CDCA7
NCALD	CES2	SYTL4	FAM13A
SCG2	BCL2L15	HID1	SHISA2
PHLDB2	ENTPD5	SAMHD1	DTX4
PEG3	CNDP2	FKBP11	SLC19A2
MAPRE3	TMEM37	GALNT5	CD14
AC244197.3	GDA	TMED3	MYO9A
AMIGO2	ABCG5	ICA1	APP
DNER	MOGAT2	SLC66A3	CLIC6
SYP	ABHD3	TMEM123	WEE1
TOX3	ST3GAL4	SDF2L1	LANCL1
INSM1	SLC5A1	S100A14	CASP12
ADORA3	TUBAL3	ERGIC1	SH3RF1
TMEM106C	GSTM1	FOXA3	LRP4
SSTR1	SPHK1	STX17	ARHGEF26
CBFA2T2	SLC26A3	AC020907.6	ETV6
SLC39A2	TMEM106A	CSRP1	CTTNBP2
RASD1	SLC27A4	PDIA6	SLC16A13
CACNA2D1	SOWAHA	TINAGL1	HTR4
RAB36	SLC6A4	RCAN3	PDXK
AKNA	MME	FAM114A1	IMMP2L
GHRL	ADAMTSL5	CMTM7	NAP1L1
C8orf37	ALDH1L1	MON1A	SDC4
RBFOX2	GPT	SLC7A4	EPN3
PDE1C	EMP1	TNFRSF21	SIPA1L1
MAPK8IP2	COX7A1	TOR3A	ZNF341
SCN3A	APOC3	P2RX4	NGEF
SSTR5	ABCG8	MYO5C	NRG4
LYPD1	PEX11A	NIPAL2	CSAD
MARCKS	OSGIN1	TMEM39A	RIN2
RIIAD1	SLC28A1	SIL1	CD81
TRIT1	C17orf78	SLC17A9	IRF2BP2
PTPRU	NAT8	MCF2L	SESN3
APBB1	NR1I3	AC093668.1	PHLPP1
GALR3	SLC51A	CGREF1	YAP1
RAPGEF4	FABP1	GALK2	MFGE8
SPHKAP	ABCC2	WARS	ITGA1
GOLIM4	APOB	EDEM1	PCDH8
CDK2AP1	MICAL2	SLC35A1	VDR
AC092143.1	MGAT4C	TM9SF3	KCNQ1
TMEM182	HLA-A	FHL1	SLC28A2
FAM135A	HDHD3	SEC24D	ZFP36L1
FAM43A	SEC23A	SEL1L3	UROD
GOLGA7B	SLC7A9	TMED9	RGS12
SLC26A4	TMEM86A	CD9	NFIB
CHD7	NPC1L1	RASD2	SDSL
CERKL	BTNL2	EDEM2	NFIA
CPLX1	ACOT9	GOLPH3L
GALR1	PAQR7	ARFIP2
GPR119	CBLC	TSTA3
FAM160A2	TMEM253	TVP23B
PCP4L1	SMLR1	RNF39
EFCAB1	ABHD6	AACS
MAML3	AMN	CHRM1
AP3B2	PBLD	FUT4
TF	MTTP	VPS37C
RAB31	AP2A2	CRELD2
HNRNPH3	PTK6	IKBIP
FFAR1	VWCE	NANS
EMB	CIDEB	AC036214.3
TH	SCO2	TMEM214
PTPRN	GRAMD2B	ANXA3
PRKAR1B	DPYD	RASSF6
DOCK4	ABAT	BCAT2
KIRREL2	SLC46A1	TMEM159
SH2D5	ADTRP	STXBP6
TMEM130	XDH	SLC30A7
PDE11A	TGFBI	MANSC1
NEK5	CHP2	GFPT1
PNMA8A	KHK	GMPPB
RNF122	LCT	SYBU
CHST11	ATP6V0A2	SRD5A1
TEKT2	RHBG	SLC39A7
TRPM2	TMEM82	TMEM248
MAP9	GALM	BET1L
CTIF	C1orf116	SEC23IP
BTBD17	AC027796.3	COG6
RUFY2	SLC15A1	RAB3D
AMBP	SULT1B1	C9orf152
PKIA	SLC13A1	PRRC1
MAPKBP1	PM20D1	APPL2
UNC13A	FAHD1	C11orf24
GATM	TRIM31	SYNJ2
SLC35D3	OPTN	SMIM33
SPRED3	MYO7A	ARFGAP1
ZC3H12C	SLC37A4	FAM3D
MAPK15	PPARGC1A	EHD4
2020-03-04	STOM	STX5
NEUROD2	REEP6	PLCB1
CIDEA	CMBL	PTGER4
KLHL32	CDKN2B	SLC39A11
HRH3	PGM2	PLLP
SLC8A1	MAF	GPR20
KLHL31	CTAGE1	SPINK4
GFRA1	SLC11A2	NFKB2
ADGB	SPSB1	TMCO3
LHX1	TMEM236	MLLT3
PLK5	CD36	GMPPA
	TREH	CDK5RAP3
	GSTK1	PARM1
	LIPE	KCNH3
	TMEM139	TSPAN1
	GSDMD	B3GNT7
	OCM	ENTPD4
	SRXN1	KDELR2
	LMBR1L	SPPL2A
	LPGAT1	IMPAD1
	FEZ2	MGAT3
	SLC52A2	CPD
	MOCOS	ASNS
	NEK3	HYOU1
	TM6SF2	UBA7
	AGPAT2	DNAJC3
	SLC23A2	GOLT1B
	XKR9	PYGB
	TOB1	MANF
	CLCN2	XBP1
	HECTD3	GALNTL6
	TBC1D22A	HSPA13
	CTSS	RAB27B
	SLC9A2	RASEF
	CDC42EP2	ITGA2
	MALL	GORASP1
	PLA2G12B	PCK1
	RHOD	PGM3
	KBTBD11	GALNT6
	ACOX1	GOLGA5
	ARHGAP26	SEC16A
	AC104389.5	EIF2AK3
	TCN2	OSBPL2
	MYLK	ZNF467
	THNSL2	HDLBP
	DHRS1	CBFA2T3
	ADH4	ZBP1
	DGKQ	B3GNT5
	AC090227.2	FAR1
	DNM1	ZNF330
	FRK	GCC2
	TSC22D3	LMAN1
	SLC35F5	LAMC2
	AC011479.1	HERPUD1
	S100G	SLC10A7
	UGDH	SERP1
	HAGH	SCAMP1
	XPNPEP1	GAL3ST2
	COBL	ODF2L
	HNF4G	HILPDA
	PARP9	COG3
	SGPL1	ALYREF
	PCCB	GALNT4
	SLC2A2	LITAF
	EPHX2	FAM98A
	KCNK5	PCSK9
	LRP1	ZBTB8A
	TMEM135	TMEM63A
	DUSP12	TRIM47
	ABCB1	SSR3
	TMEM252	EDEM3
	SLC7A8	TST
	C11orf54	ANG
	TM4SF5	SLC38A10
	AKR1B10	GUK1
	TMEM230	PCSK7
	ACBD4	TRABD
	CRAT	GFI1
	PCSK5	GNPNAT1
	GALT	PDXDC1
	GSTP1	HSPA5
	ILVBL	SLC35A2
	URGCP	ARL1
	CHCHD7	SMIM5
	CA4	CCND3
	SLC13A2	SAR1A
	EPHA1	F2RL1
	DAB1	STT3A
	SEPTIN9	TDRD7
	ADIPOR2	SIDT1
	CAST	PDIA3
	CASP6	LSS
	ITGA3	CMPK1
	RILP	NAGA
	NKIRAS2	SH3BGRL3
	2020-03-06	SLC41A2
	PLIN3	OSTC
	RAB11FIP3	FGFR3
	RETSAT	FUT8
	ARG2	GGCX
	SLC39A5	PLAC9
	PEPD	SEC61B
	IDH1	BSCL2
	CCDC134	GOLM1
	MGAM	KLF4
	CEACAM20	SSR4
	SLC2A9	SRPRB
	FRMD8	YIPF6
	SMPDL3A	CLPTM1L
	SLC5A9	ID4
	GNA11	ARF4
	PLS1	GALE
	RAB17	EIF4EBP1
	LGALS3	SRPRA
	SLC25A37	TBC1D30
	GPR155	ZC3H7A
	SPNS2	S100A16
	ACOT11	MKNK2
	VMP1	TMPRSS2
	MERTK	TC2N
	ZZEF1	SLC35C1
	BCHE	UFSP2
	ABCD3	TMEM165
	AQP11	SEC62
	GCNT2	CYP51A1
	ACSL5	FAM3C
	GNG12	SLC49A3
	CDA	SLC37A1
	FCGRT	CMTM8
	SEMA4G	ADAM9
	ZFYVE21	CAPNS1
	PFKFB4	SYT7
	KIAA0319	PDIA4
	CYP4V2	SLC22A23
	KIAA1211	YIPF5
	PTDSS1	ATF4
	AC093525.2	ICK
	CYB5B	SRM
	MAOA	PLAUR
	VAT1	PYROXD1
	EHHADH	FRY
	SLC3A2	CYP2J2
	DHRS11	STK38L
	SH3TC1	SPRYD3
	IRAK2	GNE
	STX12	ALDH3B2
	DGAT1	RELL1
	ACAA1	KRTCAP2
	CYP4F8	SEC23B
	SNX9	ST3GAL1
	AHNAK	TLCD4
	EDN3	TULP4
	ZDHHC7	CAPN7
	PPP1R14D	GPR180
	SLC43A2	TXNDC11
	FAAH	COPB2
	TYMP	CALR
	ABHD14A-ACY1	HOMER2
	CYB5R3	SSR2
	RNF13	TBRG1
	RXRA	JTB
	DQX1	SYVN1
	SNX13	MORF4L2
	TICAM1	RPN2
	SIDT2	UGP2
	FAM78A	HM13
	ALDH18A1	SLC16A6
	RMDN3	SLC39A1
	SAT1	AC136352.3
	CKMT1A	COPG1
	TXLNG	SSR1
	SLC31A1	TMED2
	SLC25A36	ANK3
	SLC25A34	AC078927.1
	KIAA0319L	RPN1
	2020-03-02	UGGT1
	ALDOB	PPIB
	DECR1	CAMSAP3
	SH3D21	DDOST
	UGT1A1	C19orf71
	CCS	SH3BGRL2
	KIFC3	GOLGB1
	SLC18B1	B3GNT3
	APRT	DCBLD2
	SLC22A1	SPCS2
	ACP6	SEC61A1
	OGDH	CANT1
	TFG	TPCN1
	TSTD1	GORASP2
	KLC4	PMM2
	ITPK1	ANO7
	BMP3	RRBP1
	PLD1	PACSIN1
	EZR	TNK2
	CORO2A	EIF2AK4
	CKB	SEC22B
	FARP2	TARS
	PXDC1	SLC1A5
	SAR1B	COPB1
	SCP2	YIF1B
	GGACT	ETNK1
	CST6	RAMP1
	SFT2D2	CLTB
	ABR	SLC22A15
	SLC34A2	KIF13A
	FAM160A1	YIPF3
	PCYT1A	IFT20
	TEP1	UFL1
	HADHA	TM9SF2
	CCDC88C	SYNGR2
	LPCAT3	NUCB1
	TBC1D14	GMDS
	GUCD1	SEC61G
	ACADM	RFC1
	MVP	C2CD2L
	ACTN4	SMIM3
	TSPAN15	HSP90B1
	RUFY3	SRP9
	MCU	OST4
	SPINT1	TMEM183A
	SFXN1	AC068631.2
	ALAS1	TOM1L1
	TOR1AIP2	SH3PXD2A
	CARD16	AC012254.2
	BPNT1
	BAIAP2L1
	IFNGR2
	AL139011.2
	ATP1A1
	DNPEP
	AKR7L
	DLST
	UGT1A6
	MYO1D
	TMEM120A
	CDH17
	ACAA2
	HADH
	CASP7
	ACP5
	RFK
	ALDH9A1
	VIPR1
	TXNDC17
	ENO1
	HSD17B4
	SLC39A4
	NLRP6
	PTTG1IP
	IL17RC
	NET1
	LAD1
	MDH2
	C9orf64
	ERBB3
	PROZ
	TAX1BP3
	PGD
	GPI
	PRAP1
	LYPLA1

### Sheet: Supp. Fig 1 scoring genes
mes_score	subMucosa_score	epi_score	immune_score	endo_score	nuro_score	subEpi_score
TCF21	DLL1	EPCAM	PTPRC	KDR	S100B	F3
COL1A1	CXCL14	CDH1	HBB	CDH5	ELAVL4	NPY
COL1A2	F3	CDX2	CORO1A	VWF	TUBB2B	NRG1
DCN	BMP4		ARHGDIB	CLDN5
ACTA2
TAGLN
